# From rare Copy Number Variations to biological processes in ADHD

**DOI:** 10.1101/762419

**Authors:** Benjamin Harich, Monique van der Voet, Marieke Klein, Pavel Čížek, Michaela Fenckova, Annette Schenck, Barbara Franke

## Abstract

**Aim:** Attention-deficit/hyperactivity disorder (ADHD) is a highly heritable psychiatric disorder. The objective of this study was to define ADHD-associated candidate genes, and their associated molecular modules and biological themes, based on the analysis of rare genetic variants.

**Methods:** We combined data from 11 published copy number variation (CNV) studies in 6176 individuals with ADHD and 25026 controls and prioritized genes by applying an integrative strategy based on criteria including recurrence in ADHD individuals, absence in controls, complete coverage in copy number gains, and presence in the minimal region common to overlapping CNVs, as well as on protein-protein interactions and information from cross-species genotype-phenotype annotation.

**Results:** We localized 2241 eligible genes in the 1532 reported CNVs, of which we classified 432 as high-priority ADHD candidate genes. The high-priority ADHD candidate genes were significantly co-expressed in the brain. A network of 66 genes was supported by ADHD-relevant phenotypes in the cross-species database. In addition, four significantly interconnected protein modules were found among the high-priority ADHD genes. A total of 26 genes were observed across all applied bioinformatic methods. Look-up in the latest genome-wide association study for ADHD showed that among those 26, *POLR3C* and *RBFOX1* were also supported by common genetic variants.

**Conclusions:** Integration of a stringent filtering procedure in CNV studies with suitable bioinformatics approaches can identify ADHD candidate genes at increased levels of credibility. Our pipeline provides additional insight in the molecular mechanisms underlying ADHD and allows prioritization of genes for functional validation in validated model organisms.
