## Supplementary Table 5 for "From rare Copy Number Variations to biological processes in ADHD"

### Sheet: Blad1
Gene-based analysis using MAGMA 1.05 and 100kb flanking region													Gene-set analysis using MAGMA 1.05 and 100kb flanking region
gene name	Entrez_ID	CHR	START	STOP	NSNPS	NPARAM	N	ZSTAT	P				#	MEAN_SAMPLE_SIZE=55374
COPA	1314	1	160158377	160413354	398	62	55374	0.94532	0.17225				#	TOTAL_GENES=18411
CPSF2	53981	14	92488298	92730543	884	70	55374	-0.94046	0.82651				#	CONDITIONED_INTERNAL=gene size, log_gene size, gene density, log_gene density, inverse_mac, log_inverse_mac
CSMD1	64478	8	2692875	4952328	15915	1694	55374	-0.37838	0.64743
DMRTB1	63948	1	53825072	54033158	459	80	55374	0.85806	0.19543				SET	NGENES	BETA	BETA_STD	SE	P	SELF_P
MAPK1	5594	22	22013946	22321970	832	83	55374	0.63562	0.26251				CNV_26genes	26	-0.0484	-0.00182	0.207	0.59248	0.0011651
MSH3	4437	5	79850467	80272634	1244	102	55374	0.17707	0.42973
MYC	4609	8	128648315	128853680	435	129	55374	0.63839	0.26161
NCSTN	23385	1	160213063	160428742	374	63	55374	0.97883	0.16383
NDUFA5	4698	7	123081083	123297958	368	57	55374	0.12023	0.45215
NDUFB1	4707	14	92482467	92688153	762	63	55374	-0.84304	0.8004
PARK2	5071	6	161668590	163248834	5189	475	55374	0.92719	0.17691
PDCD6IP	10015	3	33740063	34011199	643	111	55374	0.4298	0.33367
PEA15	8682	1	160075125	160285162	359	96	55374	-0.55413	0.71025
PLOD3	8985	7	100749258	100961011	623	114	55374	0.3402	0.36685
POLR1A	25885	2	86153451	86433278	670	58	55374	0.26555	0.39529
POLR2B	5431	4	57744944	57997334	963	110	55374	1.2718	0.10172
POLR3C	10623	1	145492605	145710972	229	32	55374	4.1032	2.0373e-05
PPM1F	9647	22	22173792	22407250	469	74	55374	0.85484	0.19632
RBFOX1	54715	16	5189469	7863342	13076	1547	55374	3.5649	0.00018202
SEPT5	5413	22	19601987	19810845	273	89	55374	0.15184	0.43966
TBL1XR1	79718	3	176638542	177015048	981	117	55374	0.17495	0.43056
TTC27	55622	2	32753087	33146118	981	158	55374	0.54272	0.29366
TUBA3C	7278	13	19647910	19855992	1474	101	55374	-0.89812	0.81544
TUBGCP2	10844	10	134992134	135225841	380	80	55374	0.1161	0.45379
WASL	8976	7	123221981	123489125	545	57	55374	0.15621	0.43793
WWOX	51741	16	78033310	79346567	6778	944	55374	1.4956	0.067385
Bonferroni threshold		0.00192308
